# The deubiquitinase Ubp3/Usp10 constrains glucose-mediated mitochondrial repression via phosphate budgeting

**DOI:** 10.1101/2022.12.29.522272

**Authors:** Vineeth Vengayil, Shreyas Niphadkar, Swagata Adhikary, Sriram Varahan, Sunil Laxman

## Abstract

Many cells in high glucose repress mitochondrial respiration, as observed in the Crabtree and Warburg effects. Our understanding of biochemical constraints for mitochondrial activation is limited. Using a *Saccharomyces cerevisiae* screen, we identified the conserved deubiquitinase Ubp3 (Usp10), as necessary for mitochondrial repression. Ubp3 mutants have increased mitochondrial activity despite abundant glucose, along with decreased glycolytic enzymes, and a rewired glucose metabolic network with increased trehalose production. Utilizing *Δubp3* cells, along with orthogonal approaches, we establish that the high glycolytic flux in glucose continuously consumes free Pi. This restricts mitochondrial access to inorganic phosphate (Pi), and prevents mitochondrial activation. Contrastingly, rewired glucose metabolism with enhanced trehalose production and reduced GAPDH (as in *Δubp3* cells) restores Pi. This collectively results in increased mitochondrial Pi and derepression, while restricting mitochondrial Pi transport prevents activation. We therefore suggest that glycolytic-flux dependent intracellular Pi budgeting is a key constraint for mitochondrial repression.
