## Supplemental file 1 for "The deubiquitinase Ubp3/Usp10 constrains glucose-mediated mitochondrial repression via phosphate budgeting"

### Sheet: Legend
Supplement file 1 - Peak areas and retention times for the metabolites (labelled and unlabelled) from the LC-MS/MS measurements
Description: The peak areas for the metabolites from the LC-MS/MS run are shown for WT and other mutants. The peak areas were analysed by Multiquant software, version 3.0.1

### Sheet: Steady state measurements
Metabolites	RT (mins)		WT_1	WT_2	WT_3		ubp3Δ_1	ubp3Δ_2	ubp3Δ_3		tdh2Δtdh3Δ_1	tdh2Δtdh3Δ_2	tdh2Δtdh3Δ_3
			Peak area				Peak area				Peak area
G3P	2.57		727000	497000	673900		763300	739400	572200		1265000	983500	1113000
3PG	2.63		675600	539600	724100		696500	605300	572100		132400	99390	127900
G6P	2.76		3209000	2660000	3503000		4786000	5240000	4418000		3111000	2480000	2597000
R5P	2.78		197300	149100	186000		283800	281600	241100		340400	311400	338500
S7P	2.76		264500	202200	267500		469200	434500	408100		244600	199000	225800
Trehalose	3.94		874800	793600	983100		2603000	2521000	2865000		1127000	841700	1065000
F16BP	2.57		1041000	813000	1235000		1412000	1221000	1226000		3281000	1988000	2793000
PEP	2.6		187800	127400	171000		226400	145900	121100		89820	75660	84230
Pyruvate	8.89		315500	279200	299600		246500	278800	305500
Metabolites	RT (mins)		tps2Δ_1	tps2Δ_2	tps2Δ_3		tps2Δubp3Δ_1	tps2Δubp3Δ_2	tps2Δubp3Δ_3
			Peak area				Peak area
G3P	2.57		199300	126600	139100		344500	264300	364600
3PG	2.63		698700	564300	567500		679200	627800	614800
G6P	2.76		882900	425300	381000		1981000	1828000	2020000
R5P	2.78		69590	44240	46400		139600	129600	158100
S7P	2.76		99590	64450	59380		218900	205200	242600
Trehalose	3.94		754300	818800	898400		908800	1094000	1305000
F16BP	2.57		272200	171500	180200		622000	501200	537200
PEP	2.6		163800	132800	124800		122300	97460	163900
Metabolites	RT (mins)		WT_1	WT_2	WT_3		ubp3Δ_1	ubp3Δ_2	ubp3Δ_3
			Peak area				Peak area
Oxaloacetate	8.69		63520	83710	62320		61240	78520	70380
Citrate	8.17		4418000	6185000	5052000		4951000	6841000	6118000
2-KG	8.81		243900	731800	657700		256500	471700	512000
Succinate	7.42		41040000	56840000	51550000		42880000	38990000	36700000
Fumarate	7.99		78580	151600	127700		126400	116000	131200
Malate	7.16		5160000	5431000	4818000		3063000	3657000	4161000

### Sheet: 13C label measurements
Metabolites	RT (mins)		WT_1		WT_2		WT_3			ubp3Δ_1		ubp3Δ_2		ubp3Δ_3
			Time after 13C6 glucose addition (sec)							Time after 13C6 glucose addition (sec)
			3 s	10 s	3 s	10 s	3 s	10 s		3 s	10 s	3 s	10 s	3 s	10 s
			Peak area							Peak area
UDP-GluNAC	2.64		7133000	6468000	4182000	4283000	3822000	4102000		5791000	6857000	4251000	3896000	3892000	4913000
G3P	2.65		17150000	10840000	13710000	10480000	13780000	10190000		17360000	11500000	16240000	10960000	14480000	10640000
3PG	2.53		10910000	7657000	6710000	6411000	6998000	6346000		9679000	8979000	7831000	6672000	7631000	8559000
G6P	2.68		37900000	34830000	36150000	33220000	38340000	33970000		56810000	52680000	57320000	46960000	55650000	51500000
R5P	2.69		3410000	2045000	2583000	1869000	2923000	1858000		4286000	2938000	4005000	2643000	3719000	2783000
S7P	2.68		4641000	3820000	3673000	3430000	3691000	3386000		6484000	6175000	5971000	5239000	5667000	5996000
Trehalose	3.85		3439000	3885000	3753000	3965000	3537000	3490000		9067000	9299000	7679000	7476000	8863000	10120000
F16BP	2.42		12180000	7740000	11340000	10510000	15900000	11430000		13500000	9818000	17300000	11130000	18170000	16520000
PEP	2.48		4968000	2724000	3108000	2635000	3154000	2381000		3148000	2361000	3259000	2259000	2721000	2374000
GDP-Man	2.69		264200	231000	226100	215400	211000	201900		329800	358000	314600	283500	304800	357100
UDP-Glc	2.62		7111000	5367000	4496000	4137000	4133000	3787000		5571000	5583000	4700000	3858000	4318000	4774000
13C_G3P	2.66		4081000	7903000	2633000	6865000	1687000	6589000		1737000	5220000	1143000	4499000	916000	4558000
13C_3PG	2.53		1505000	5281000	767800	3940000	463600	3891000		533300	3895000	251800	2495000	247500	3405000
13C_G6P_6	2.67		20760000	31590000	17010000	28450000	13970000	29200000		18920000	37170000	15080000	31650000	13980000	36340000
6PG	2.49		2722000	2354000	1937000	2451000	1693000	2098000		2894000	2531000	2762000	2159000	2555000	2550000
13C_6PG_6	2.49		1281000	1779000	791400	1746000	505900	1456000		864900	1627000	635700	1264000	584700	1542000
13C_R5P_1	2.68		263900	228000	198800	201500	217700	196700		300800	269000	265500	245000	256100	253700
13C_R5P_2	2.68		638200	741700	446300	665700	356700	678500		458500	929400	365600	733300	312300	737800
13C_R5P_3	2.68		474200	919700	311100	751100	197400	734900		272100	963900	169600	763600	150100	814900
13C_R5P_4	2.76		140700	211700	126500	182700	114700	169900		117400	179000	100100	153400	113200	180000
13C_R5P_5	2.68		182500	569100	117900	464500	69170	441900		87550	460700	61790	363700	55230	388400
13C_S7P_2	2.68		347700	490600	262100	433700	246000	422900		346200	647200	299700	518700	274300	608200
13C_S7P_3	2.68		143400	501500	99900	429500	75430	409100		110400	594100	73420	455800	69630	547100
13C_S7P_4	2.61		668000	899600	600500	877400	516800	788600		570400	959000	517000	796100	570700	841400
13C_S7P_5	2.64		143100	202000	83140	159500	71050	145200		112800	188900	65980	152300	86730	175100
13C_S7P_6	2.63		179700	177000	57570	130800	69680	107400		88030	144600	49010	112800	80050	106900
13C_S7P_7	2.67		44380	189300	30160	155500	28810	154000		31090	166300	24270	122000	22900	141800
13C_Trehalose_6	4		449.9	470.1	511.5	539.5	387.1	416.7		370.1	201.2	481.5	642.8	340.6	681.7
13C_Trehalose_6_2	3.71		6978	4893	8462	7017	7907	4602		6933	10750	8814	10340	9122	11920
13C_Trehalose_12	3.88		531000	557400	562200	538200	478800	474400		510700	511000	497500	474800	561100	544700
Aspartate	2.88		90090000	89900000	83820000	86440000	84180000	79980000		71450000	77360000	72690000	69570000	68240000	73390000
13C_F16BP_6	2.42		2380000	5236000	1804000	5999000	1686000	6492000		1217000	3643000	1094000	3630000	1040000	5463000
13C_PEP_3	2.43		1193000	2897000	706900	2710000	461500	2613000		454700	1864000	322800	1660000	288700	1944000
13C_G3P_1	2.42		1167000	1917000	875600	1960000	687100	1966000		827800	1635000	699100	1475000	613900	1819000
13C_G3P_2	2.93		395200	435800	361600	365100	339300	349500		227800	330000	376200	367400	433000	266500
13C_3PG_1	2.51		399900	342500	249800	297100	264300	298900		352800	377900	287500	282800	283100	373700
13C_3PG_2	2.61		432300	476700	308700	383100	302100	403900		404900	407400	346000	334400	300100	228400
13C_PEP_1	2.46		177800	112300	105700	113200	129600	109200		131000	99410	131800	102700	111000	105800
13C_PEP_2	2.42		2408000	1661000	2236000	1813000	2673000	1914000		2863000	1934000	3093000	1975000	3017000	2534000
Metabolites	RT (mins)		WT_1		WT_2		WT_3			ubp3Δ_1		ubp3Δ_2		ubp3Δ_3
			Time after 13C6 glucose addition (mins)							Time after 13C6 glucose addition (sec)
			2 mins	4 mins	2 mins	4 mins	2 mins	4 mins		2 mins	4 mins	2 mins	4 mins	2 mins	4 mins
			Peak area							Peak area
Trehalose			2739000	2913000	3347000	3269000	3672000	3518000		4941000	5114000	5121000	6014000	6504000	6330000
Trehalose_+6			28170	48210	31850	53350	39080	62510		87060	165100	85770	194400	109700	215100
Trehalose_+12			77130	78580	78390	73870	62620	78240		103200	131500	85710	135800	88230	136100
Metabolites	RT (mins)		WT_1	WT_2	WT_3		ubp3Δ_1	ubp3Δ_2	ubp3Δ_3
Oxaloacetate	9.92		450300	467800	446200		535300	475200	532500
Citrate	8.04		41920000	56070000	38470000		40950000	62700000	45780000
2-KG	8.68		6775000	5087000	5850000		6423000	5902000	4786000
Succinate	7.33		32440000	32460000	30410000		26110000	32060000	25910000
Fumarate	7.55		168200	135800	156900		111200	173900	106700
Malate	7.09		11790000	10640000	10420000		11790000	11530000	10640000
13C_OAA_2	9.95		4900	5055	7191		7409	4894	7849
13C_OAA_3	10.12		10670	9565	8741		7665	10030	8465
13C_OAA_4	10.08		12490000	11940000	11830000		13240000	11140000	13230000
13C_Citrate_2	8.03		3090000	4257000	2895000		3197000	5030000	3678000
13C_Citrate_3	8.03		1846000	2609000	1666000		1702000	2639000	1960000
13C_Citrate_4	7.69		561300	767600	513000		521300	783500	557500
13C_Citrate_5	7.91		320900	449200	314600		293500	456100	331400
13C_Citrate_6	8.42		106000	146800	97760		88850	131800	98750
13C_2-KG_1	8.67		1614000	1266000	1395000		1520000	1431000	1169000
13C_2-KG_2	8.67		650900	504100	540800		602100	556000	441000
13C_2-KG_3	8.63		253000	180500	211000		248600	226200	210800
13C_2-KG_4	8.6		132100	133700	124900		145500	150600	124600
13C_2-KG_5	8.69		60230	45930	41020		50510	53200	36430
13C_Malate_1	7.08		1990000	1804000	1733000		1855000	1880000	1679000
13C_Malate_2	7.08		1344000	1036000	1022000		1590000	1277000	1071000
13C_Malate_3	7.2		3031000	3209000	2860000		2312000	2697000	2426000
13C_Malate_4	6.61		902100	915900	882500		648900	800900	654100
13C_Succinate_1	7.32		4517000	4740000	4279000		3902000	4823000	3782000
13C_Succinate_2	7.32		2362000	2373000	2091000		1862000	2440000	1944000
13C_Succinate_3	6.97		533800	534400	463400		339100	421600	334500
13C_Succinate_4	6.96		251600	245000	218200		161900	212400	158300
13C_Fumarate_1	7.74		38310	43230	42760		56840	49880	46530
13C_Fumarate_2	7.32		34990000	35970000	33490000		29410000	34880000	29280000
13C_Fumarate_3	7.32		5026000	5106000	4748000		4103000	5043000	4179000
13C_Fumarate_4	7.32		2657000	2570000	2370000		2143000	2648000	2148000
